# *Foxn3* is part of a transcriptional network that regulates primary cilia in the developing retina

**DOI:** 10.1101/2024.10.28.620684

**Authors:** Huanqing Zhang, Thejas Nair, Fan Meng, David L. Turner

## Abstract

Analysis of retinas from mice with a targeted disruption of the gene encoding the forkhead transcription factor Foxn3 revealed additional displaced amacrine interneurons and retinal astrocytes in the inner plexiform and ganglion cell layers, as well as ectopic primary cilia on bipolar and amacrine interneurons. Foxn3 is a transcriptional repressor and numerous genes linked to cilia structure or assembly were upregulated in embryonic retinas without *Foxn3*, including Foxj1, a forkhead transcription factor required for motile cilia. CUTCRUN analysis revealed that many of the upregulated retinal genes were bound by the Foxn3 and Rfx3 proteins. A short hydrophobic motif (LXXLXWL) shared by the Foxj1, Foxn4, and Foxn3 proteins was found to be required for association with the Rfx3 protein and for transcriptional repression by Foxn3, as well as for full transcriptional activation by Foxn4 with Rfx3. AlphaFold 3 predicts an interaction between the shared hydrophobic motif and the Rfx3 dimerization domain. Mutations in Rfx3 at the predicted interaction site disrupted association of Rfx3 with Foxn3 or Foxn4. These results reveal a new layer of transcriptional regulation of genes required for cilia, with Foxn3 functioning as a repressor of cilia genes and limiting primary cilia formation in the developing retina.
