## Supplemental Table 5 for "*Foxn3* is part of a transcriptional network that regulates primary cilia in the developing retina"

### Sheet: Oligos for plasmids
DNA oligonucleotide primers used for plasmid construction
Foxn3_Enh1_F	CTGGCCGGTACCTGAGCTCGCTAGCGACAATCAGTCTCCGGCAAG
Foxn3_Enh1_R	AAGCTTGGCCGCCGAGGCCAGATCTGGAATGGCTACCATCACAAGA
Meis1_F	CTGGCCGGTACCTGAGCTCGCTAGCCAAAGGCCATTTGCAGGAG
Meis1_R	AAGCTTGGCCGCCGAGGCCAGATCTCAGAAGCTCTGAAGCCCATT
Notch1_F	CTGGCCGGTACCTGAGCTCGCTAGC CTGGAGGCTGGAGACAGAGA
Notch1_R	AAGCTTGGCCGCCGAGGCCAGATCT CAGACCAAGGAGCACAGAGG
Foxn3_Enh2_F	CTGGCCGGTACCTGAGCTCGCTAGC TTCGCCCCAGGGCAGCTGGGACGCTGGGCTGGGGCAGATGTTCTTTTCAGCCTATTCAGT
Foxn3_Enh2_R	AAGCTTGGCCGCCGAGGCCAGATCT CCATGGCAACGGTAAACAACCCCCAAGAATGGTCACTGAATAGGCTGAAAAGAA
Foxn3_Enh2_FBM_a	﻿TTCGCCCCAGGGCAGCTGGGTGACTGGGCTGGGGCAGATGTTCTTTTCAGCCTATTCAGT
Foxn3_Enh2_FBM_b	CCATGGCAACGGTATTGTACCCCCAAGAATGGTCACTGAATAGGCTGAAAAGAA
Foxn3_Enh2_EBM_a	TTCGCCCCAGGGTAGCTGGGACGCTGGGCTGGGGCAGAATTTCTTTTCAGCCTATTCAGT
Foxn3_Enh2_EBM_b	CCATGGCAACGGTAAACAACCCCCAAGAATGGTCACTGAATAGGCTGAAAAGAA
Foxn3_Enh2_RfxM_F	CTGGCCGGTACCTGAGCTCGCTAGC TTCGCCCCAGGGCAGCT
Foxn3_Enh2_RfxM_R	CTTGGCCGCCGAGGCCAGATCTCTGGGCTCCAAGGTAAACAACCCCCAAGAATGGTCACT
Ptprf_F	CTGGCCGGTACCTGAGCTCGCTAGC CCAAGGGACCTCAGCTCC
Ptprf_R	AAGCTTGGCCGCCGAGGCCAGATCT CCTGGCACTATAAGACTGGC
Foxj1-F	CTGGCCGGTACCTGAGCTCGCTAGCGATCTCGGTGGCGGGTAG
Foxj1-R	AACAGTACCGGATTGCCAAGGACGGCGCTTCTCTGAGC
Tekt1_F	CTGGCCGGTACCTGAGCTCGCTAGC TTGTCTTGTTTGCTCGGGTT
Tekt1_R	AACAGTACCGGATTGCCAAG ACAAGCTTCTGTAGGGCACT
Ccdc39_F	CTGGCCGGTACCTGAGCTCGCTAGC AGGCAAGCAAATTCTACCGG
Ccdc39_R	AACAGTACCGGATTGCCAAG CACAGACAAGCCACCCAAAA
Cfap206_F	CTGGCCGGTACCTGAGCTCGCTAGC CATTCCAGCCGCCCTTCC
Cfap206_R	AACAGTACCGGATTGCCAAG GCGACTTAACGGCCTGGA
HA_a	GATCC ATG TATCCCTACGACGTCCCTGATTATGCCGGATATCCTTATGATGTACCTGATTATGCT GGG
HA_b	AATTCCC AGCATAATCAGGTACATCATAAGGATATCCGGCATAATCAGGGACGTCGTAGGGATA CAT G
Foxj1_F	GCAGGATCCCATCGATTCGAATTCA ATGG CGGAGAGCTG GCTGCG
HA-Foxj1_F	GTACCTGATTATGCT GGGAATTCA ATGG CGGAGAGCTG GCTGCG
Foxj1_R	CTCACTATAGGGCTGCAGAATCTAGA TTACAAGAAGGCACCCACACTGGC
Foxj1_7A_F	GCAGCTGCGGCAGCAGCTGCC CAGGAATTCTCCATTCTCAACGCCAAGGCT
Foxj1_7A_R	GGCAGCTGCTGCCGCAGCTGC GCTGTCATCCAGGGCGTCCG
Foxn3_7A_F	GCAGCTGCGGCAGCAGCTGCC CATGAGAGCAAGAACTTGCTGAAG
Foxn3_7A_R	GGCAGCTGCTGCCGCAGCTGC CTCTTCATCTTCCATGGCCC
Foxn4_7A_F	GCAGCTGCGGCAGCAGCTGCC ACGGCCGTGGACGTGCCT
Foxn4_7A_R	GGCAGCTGCTGCCGCAGCTGC GTCCCCAGGGAGGTCGTCGT
Rfx3_F	CGAATTCAAGGCCTCTCGAG ATGCAGACTTCAGAGACGGGTTCA
Rfx3_R	CTCACTATAGGGCTGCAGAATCTAGA TTAGACTGCAGTGTAGGTGTTGCCT
Foxn3_CDS_F	GCAGGATCCCATCGATTCGAATTCA ATGGGT CCAGTCATGC CTGCCAGTAA GAAG
Foxn3_CDS_R	CTCACTATAGGGCTGCAGAATCTAGA CTCCTGACATGCTGAAACCAAATGGCC
Rfx3_C544S_F	TCCGATGACAACATGGTTCAGAGACTAGAAACAGACTTC
Rfx3_C544S_R	AACCATGTTGTCATCGGACTGGCACACCCAGGAAG
Rfx3_S616D_F	GACGCTGCTAGCTTTGGCTCCTTTCACCTG
Rfx3_S616D_R	AGCTAGCAGCGTCGCGCAAGGTTAAGTCCCG
Rfx3_F620A_F	GCCGGCTCCTTTCACCTGATCCGGCT
Rfx3_F620A_R	GAAAGGAGCCGGCGCTAGCAGCACTGCGCAAGGT
Rfx3_H624A_F	GCCCTGATCCGGCTGCTCTATGATGA
Rfx3_H624A_R	GCCGGATCAGGGCAAAGGAGCCAAAGCTAGC

### Sheet: EMSA oligos
Biotin-labeled DNA oligonucleotides used for EMSA
/5Biosg/GAAGGTCACCATGGCAACGGTAAACAACCC
/5Biosg/GGGTTGTTTACCGTTGCCATGGTGACCTTC

### Sheet: genotyping
DNA oligonucleotide primers used for PCR genotyping
wild-type
Foxn3_WF, CGTTTCCATTTTTGTAAGATCG
Foxn3_WR, ATGCACCACAATGACCCTTT
Foxn3 deletion specific
Foxn3_MF, CATGAACGTCAGCCAAGACG
Foxn3_MR, CCATCACTCAGGAGCCTGTC

### Sheet: Antibody list
Antibody	host	dilution factor(s)	application	company	catalog number	RRID
AP-2α	mouse	1 to 1000	IF	DSHB	3B5	AB_528084
Arl13b	mouse	1 to 20	IF	DSHB	N295B/66	AB_2877361
IFT88	Rabbit	1 to 1000	IF	Proteintech	13967-1-AP	AB_2121979
Foxn3	Rabbit	1 to 50	CUT&RUN	Abcam	AB129453	AB_11154767
Foxn4	mouse	1 to 10	CUT&RUN	Santa Cruz	sc-377166
Rfx3	Rabbit	1 to 25 1 to 1000	CUT&RUN WB	Sigma	HPA035689	AB_10671224
Mouse IgG control	Mouse	1 to 125	CUT&RUN	CST	5415S
Rabbit IgG control	Rabbit	1 to 250	CUT&RUN	CST	3900S
HA	Rabbit	1 to 2000	WB	CST	3724	AB_1549585
Foxj1	mouse	1 to 250	IF	ThermoFisher	14-9965-80	AB_1548836
Vsx10	sheep	1 to 500	IF	Millipore	AB9016	AB_2216009
Sox9	rabbit	1 to 500	IF	CST	82630	AB_2665492
GFAP	goat	1 to 500	IF	Santa Cruz	sc-6170	AB_641021
Glutamine Synthetase	mouse	1 to 1000	IF	Sigma	MAB302	AB_2110656
9E10 (anti-Myc epitope tag)	mouse	1 to 100	WB	in-house production
